# The bacterial endosymbiont *Wolbachia* increases reproductive investment and accelerates the life cycle of ant colonies

**DOI:** 10.1101/574921

**Authors:** Rohini Singh, Timothy A. Linksvayer

## Abstract

*Wolbachia* is a widespread group of maternally-transmitted endosymbiotic bacteria that often manipulates the reproductive strategy and life history of its solitary hosts to enhance its own transmission. *Wolbachia* also commonly infects eusocial insects such as ants, although the effects of infection on social organisms remain largely unknown. We tested the effects of infection on colony-level reproduction and life history traits in the invasive pharaoh ant, *Monomorium pharaonis*. First we compared the reproductive investment of infected and uninfected colonies with queens of three discrete ages, and we found that infected colonies had increased reproductive investment. Next, we compared the long-term growth and reproduction of infected and uninfected colonies across their life cycle, and we found that infected colonies had increased colony-level growth and early colony reproduction. These colony-level effects of *Wolbachia* infection seem to result because of a ‘live fast, die young’ life history strategy of infected queens. Such accelerated colony life cycle is likely beneficial for both the host and the symbiont and may have contributed to success of the highly invasive pharaoh ant.
