## Appendix S1 for "The bacterial endosymbiont *Wolbachia* increases reproductive investment and accelerates the life cycle of ant colonies"

obs	q_age	sr_colony	wolbachia	yl0	ol0	worker_pp0	sexual_pp0	worker_pup0	sex_pup_male0	sex_pup_fem0	workers0	eggs2	q2	eggs5	first_lar5	eggs8	yl8	eggs11	yl11	old_lar29	worker_pp29	sex_pp29	worker_pup29	sex_pup_male29	sex_pup_fem29	worker_pup35	sex_pup_male35	sex_pup_fem35	workers35	queens35	males35	total_gynes	total_males	total_worker	total_sex	total_fem	prod	sex_ratio	caste_ratio
rohini	one month	17	infected	77	218	131	0	221	0	0	445	149	16	98	8	93	3	0	116				83	6	31	82	1	40				71	7	165	78	236	243	0.91025641	0.300847458
rohini	one month	18	infected	70	217	129	0	197	0	0	281	79	20	74	7	48	15	1	69				77	3	18	62	3	20				38	6	139	44	177	183	0.863636364	0.214689266
rohini	one month	21	infected	253	255	180	0	396	0	0	483	154	20	64	9	93	22	0	132				125	11	24	113	2	47				71	13	238	84	309	322	0.845238095	0.229773463
rohini	one month	22	infected	132	199	91	0	358	0	0	338	180	20	65	18	46	14	3	109				108	13	46	94	4	56				102	17	202	119	304	321	0.857142857	0.335526316
rohini	one month	24	infected	154	277	149	0	384	0	0	404	219	17	90	9	63	9	8	117				83	8	31	207	17	58				89	25	290	114	379	404	0.780701754	0.234828496
rohini	one month	28	infected	178	352	192	0	312	0	0	493	201	20	22	4	3	9	0	14				37	2	13	13	2	8				21	4	50	25	71	75	0.84	0.295774648
rohini	one month	30	infected	120	303	146	0	434	0	0	522	73	20	88	10	49	6	1	60				74	1	18	61	4	13				31	5	135	36	166	171	0.861111111	0.186746988
rohini	one month	38	infected	205	229	109	0	221	0	0	489	141	19	104	11	96	11	11	75				75	21	28	72	18	33				61	39	147	100	208	247	0.61	0.293269231
rohini	one month	42	infected	166	199	119	0	253	0	0	382	137	20	58	16	49	13	0	60				114	4	12	88	2	17				29	6	202	35	231	237	0.828571429	0.125541126
rohini	one month	44	infected	165	241	137	0	278	0	0	429	81	17	70	8	53	16	0	86				98	3	13	107	0	13				26	3	205	29	231	234	0.896551724	0.112554113
rohini	one month	25	uninfected	97	119	37	19	116	0	0	499	58	16	37	9	17	12	3	42				58	10	2	53	7	0				2	17	111	19	113	130	0.105263158	0.017699115
rohini	one month	26	uninfected	117	188	46	38	175	0	0	458	84	21	61	7	118	11	12	88				87	5	11	113	0	14				25	5	200	30	225	230	0.833333333	0.111111111
rohini	one month	29	uninfected	101	130	46	32	166	0	0	392	39	17	54	6	9	5	0	19				28	0	5	29	0	5				10	0	57	10	67	67	1	0.149253731
rohini	one month	31	uninfected	49	111	26	36	131	1	3	503	6	14	16	1	0	14	0	1				27	6	11	0	0	0				11	6	27	17	38	44	0.647058824	0.289473684
rohini	one month	34	uninfected	148	172	92	0	281	0	0	446	83	20	37	4	64	9	0	85				81	4	19	81	0	30				49	4	162	53	211	215	0.924528302	0.232227488
rohini	one month	37	uninfected	138	185	72	0	187	0	0	378	137	20	132	3	133	6	0	111				135	13	23	145	12	23				46	25	280	71	326	351	0.647887324	0.141104294
rohini	one month	40	uninfected	234	214	52	0	248	0	0	435	129	19	54	33	26	102	0	31				49	15	25	64	0	11				36	15	113	51	149	164	0.705882353	0.241610738
rohini	six months	17	infected	509	466	143	0	475	0	0	515	540	18	462	10		0	112	323		111	20	209	8	27	385	7	54	536	14	3	81	15	594	96	675	690	0.84375	0.12
rohini	six months	18	infected	306	343	45	0	325	0	0	623	303	19	215	0		0	127	103		77	11	132	9	27	239	14	31	323	13	3	58	23	371	81	429	452	0.716049383	0.135198135
rohini	six months	21	infected	204	209	53	0	269	0	0	577	383	20	537	0		0	97	376		108	79	141	7	17	213	13	65	390	17	3	82	20	354	102	436	456	0.803921569	0.188073394
rohini	six months	22	infected	299	286	116	0	384	0	0	491	408	19	469	0		0	199	231		117	15	142	5	25	145	3	32	245	15	2	57	8	287	65	344	352	0.876923077	0.165697674
rohini	six months	24	infected	428	248	71	0	338	0	0	582	274	19	231	3		0	11	180		213	5	226	5	12	375	9	16	322	4	2	28	14	601	42	629	643	0.666666667	0.044515103
rohini	six months	28	infected	360	298	71	0	215	0	0	635	279	19	350	1		0	174	37		72	2	189	27	18	199	27	17	477	9	6	35	54	388	89	423	477	0.393258427	0.082742317
rohini	six months	30	infected	136	305	63	0	363	0	0	612	104	21	194	0		0	20	108		31	16	109	8	11	96	22	26	366	0	0	37	30	205	67	242	272	0.552238806	0.152892562
rohini	six months	38	infected	360	421	112	0	316	0	0	563	317	22	261	3		0	159	161		80	9	108	20	39	224	16	40	425	20	1	79	36	332	115	411	447	0.686956522	0.192214112
rohini	six months	42	infected	352	346	55	0	398	0	0	566	627	33	563	1		0	257	263		148	9	167	9	24	247	16	45	418	1	0	69	25	414	94	483	508	0.734042553	0.142857143
rohini	six months	44	infected	294	300	137	0	384	0	0	656	553	20	643	1		0	324	302		118	103	171	4	2	291	105	29	412	2	4	31	109	462	140	493	602	0.221428571	0.062880325
rohini	six months	25	uninfected	270	256	26	0	270	0	0	622	218	19	336	0		0	83	60		71	8	136	15	15	186	15	22	466	0	0	37	30	322	67	359	389	0.552238806	0.103064067
rohini	six months	26	uninfected	231	276	26	0	313	0	0	628	196	20	395	11		0	99	115		92	22	231	29	24	263	19	31	395	32	2	55	48	494	103	549	597	0.533980583	0.100182149
rohini	six months	29	uninfected	116	248	14	0	214	0	0	559	238	20	283	2		0	120	0		77	16	147	19	15	202	20	25	389	14	3
rohini	six months	31	uninfected	115	308	32	0	273	0	0	593	131	18	234	0		0	92	177		71	6	133	27	12	228	28	21	350	22	1	33	55	361	88	394	449	0.375	0.083756345
rohini	six months	34	uninfected	253	224	23	0	199	0	0	571	238	21	289	10		0	37	129		39	7	79	10	21	104	17	18	302	17	0	39	27	183	66	222	249	0.590909091	0.175675676
rohini	six months	37	uninfected	241	279	35	0	297	0	0	644	679	20	678	0		0	309	330		140	17	223	18	10	283	32	34	492	2	0	44	50	506	94	550	600	0.468085106	0.08
rohini	six months	40	uninfected	131	288	61	0	360	0	0	562	183	18	355	0		0	224	129		52	39	85	13	8	143	8	38	322	20	4	46	21	228	67	274	295	0.686567164	0.167883212
rohini	three months	17	infected	301	299	221	0	334	0	0		556	22	335	4	323	17	0	466				176	13	57	187	12	66		13	5	123	25	363	148	486	511	0.831081081	0.25308642
rohini	three months	18	infected	176	265	177	0	301	0	0		577	18	409	15	382	32	0	121				109	11	39	184	18	53		8	2	92	29	293	121	385	414	0.760330579	0.238961039
rohini	three months	21	infected	245	297	203	0	294	0	0		283	18	293	15	303	30	0	110				57	3	67	76	9	73		16	1	140	12	133	152	273	285	0.921052632	0.512820513
rohini	three months	22	infected	242	333	142	0	234	0	0		620	18	758	3	330	32	15	454				39	11	9	82	4	80		9	2	89	15	121	104	210	225	0.855769231	0.423809524
rohini	three months	24	infected	260	251	166	0	243	0	0		677	20	622	4	395	33	0	367				64	2	5	125	3	69		2	1	74	5	189	79	263	268	0.936708861	0.281368821
rohini	three months	28	infected	298	310	235	0	358	0	0		222	20	317	14	174	4	0	294				91	6	53	139	13	46		0	0	99	19	230	118	329	348	0.838983051	0.300911854
rohini	three months	30	infected	320	344	174	0	388	0	0		78	18	32	0	34	0	0	10				7	5	19	9	4	28		0	0	47	9	16	56	63	72	0.839285714	0.746031746
rohini	three months	38	infected	184	284	153	0	418	0	0		292	20	358	19	197	38	0	348				67	8	50	53	5	70		12	3	120	13	120	133	240	253	0.902255639	0.5
rohini	three months	42	infected	324	378	275	0	365	0	0		140	21	231	7	153	18	0	91				119	15	70	70	32	89		14	1	159	47	189	206	348	395	0.77184466	0.456896552
rohini	three months	44	infected	120	217	133	0	288	0	0		644	19	437	8	447	42	0	329				129	9	47	176	16	80		4	0	127	25	305	152	432	457	0.835526316	0.293981481
rohini	three months	25	uninfected	255	289	145	0	406	0	0		183	20	235	1	113	9	0	125				76	18	48	62	29	42		14	1	90	47	138	137	228	275	0.656934307	0.394736842
rohini	three months	26	uninfected	204	306	117	0	300	0	0		393	18	408	13	457	50	0	384				147	24	10	270	17	66		5	5	76	41	417	117	493	534	0.64957265	0.154158215
rohini	three months	29	uninfected	393	319	179	0	521	0	0		119	18	162	2	212	26	0	83				81	3	39	61	5	42		28	4	81	8	142	89	223	231	0.91011236	0.3632287
rohini	three months	31	uninfected	257	355	163	0	430	0	0		178	20	200	7	102	9	0	67				89	0	43	56	0	39		9	1	82	0	145	82	227	227	1	0.36123348
rohini	three months	34	uninfected	259	278	146	0	357	0	0		352	21	161	0	121	9	0	151				80	5	32	63	8	45		1	0	77	13	143	90	220	233	0.855555556	0.35
rohini	three months	37	uninfected	140	326	132	0	347	0	0		307	19	347	5	403	32	0	187				121	9	18	234	12	48		0	0	66	21	355	87	421	442	0.75862069	0.156769596
rohini	three months	40	uninfected	287	276	187	0	310	0	0		336	20	114	7	103	2	0	42				66	1	25	94	5	48		2	1	73	6	160	79	233	239	0.924050633	0.313304721
