## Appendix S2 for "The bacterial endosymbiont *Wolbachia* increases reproductive investment and accelerates the life cycle of ant colonies"

	X	date	time	exp_code	wolbachia	obs	eggs	young_instar	old_larvae	worker_pp	sex_pp	worker_pup	sex_pup_male	sex_pup_fem	queens	males	nests	workers	tot_male	tot_qn	prod
1	1	5.22.18	one month	1	uninfected	isaias	517	14	134	35	NA	51	0	0	16	0	1	816	0	16	51
2	2	5.22.18	one month	5	uninfected	isaias	368	107	169	74	NA	103	0	0	21	1	1	610	1	21	103
3	3	5.22.18	one month	8	uninfected	isaias	647	343	271	193	NA	459	0	0	20	0	1	516	0	20	459
4	4	5.23.18	one month	9	uninfected	rohini	582	151	413	107	NA	310	0	0	18	0	1	523	0	18	310
5	5	5.23.18	one month	10	uninfected	rohini	773	195	265	123	NA	154	0	0	17	0	1	661	0	17	154
6	6	5.23.18	one month	11	uninfected	rohini	754	158	309	191	NA	278	0	0	19	0	1	601	0	19	278
7	7	5.23.18	one month	12	uninfected	rohini	487	63	161	57	NA	18	0	0	16	0	1	685	0	16	18
8	8	5.23.18	one month	13	uninfected	rohini	599	136	300	136	NA	236	0	0	16	0	1	566	0	16	236
9	9	5.23.18	one month	14	uninfected	rohini	511	138	256	74	NA	123	0	0	12	0	1	582	0	12	123
10	10	5.23.18	one month	15	uninfected	rohini	642	109	308	133	NA	203	0	0	19	0	1	623	0	19	203
11	11	5.23.18	one month	16	uninfected	rohini	523	102	143	59	NA	74	0	0	9	0	1	504	0	9	74
12	12	5.22.18	one month	17	infected	rohini	1044	251	384	280	NA	234	0	0	24	0	1	494	0	24	234
13	13	5.22.18	one month	18	infected	rohini	449	5	106	78	NA	127	0	0	12	0	1	412	0	12	127
14	14	5.22.18	one month	20	infected	rohini	691	131	309	173	NA	409	0	0	20	0	1	501	0	20	409
15	15	5.22.18	one month	21	infected	rohini	738	256	349	143	NA	162	0	0	13	0	1	455	0	13	162
16	16	5.22.18	one month	22	infected	rohini	685	60	335	113	NA	233	0	0	19	2	1	490	2	19	233
17	17	5.22.18	one month	23	infected	rohini	594	88	351	231	NA	305	0	0	18	0	1	542	0	18	305
18	18	5.22.18	one month	24	infected	rohini	736	181	442	162	NA	296	0	0	18	0	1	527	0	18	296
19	19	5.23.18	one month	26	infected	isaias	531	192	294	148	NA	170	0	0	12	0	1	579	0	12	170
20	20	5.23.18	one month	27	infected	isaias	441	109	243	128	NA	187	0	0	18	0	1	569	0	18	187
21	21	5.23.18	one month	28	infected	isaias	377	175	151	60	NA	9	0	0	11	0	1	621	0	11	9
22	22	5.23.18	one month	29	infected	isaias	734	268	365	122	NA	330	0	0	15	0	1	669	0	15	330
23	23	5.23.18	one month	30	infected	isaias	411	200	94	31	NA	40	0	0	13	0	1	704	0	13	40
24	24	5.23.18	one month	31	infected	isaias	307	64	84	31	NA	28	0	0	8	0	1	337	0	8	28
25	25	5.23.18	one month	32	infected	isaias	442	195	200	109	NA	260	0	0	17	0	1	316	0	17	260
26	26	06.26.18	two months	1	uninfected	rohini	658	214	256	110	0	292	0	0	11	0	1	412	0	11	292
27	27	06.27.18	two months	5	uninfected	matt	521	288	205	52	0	269	0	0	14	0	1	445	0	14	269
28	28	06.26.18	two months	8	uninfected	isaias	1006	675	446	276	0	625	0	0	18	0	1	535	0	18	625
29	29	06.27.18	two months	9	uninfected	matt	1024	532	450	168	0	413	0	0	14	0	1	706	0	14	413
30	30	06.27.18	two months	10	uninfected	matt	661	488	291	158	0	229	0	0	16	0	1	555	0	16	229
31	31	06.27.18	two months	11	uninfected	isaias	648	632	373	220	0	549	0	0	17	0	1	498	0	17	549
32	32	06.27.18	two months	12	uninfected	rohini	806	223	247	94	0	259	0	0	14	0	1	567	0	14	259
33	33	06.27.18	two months	13	uninfected	rohini	784	375	403	211	0	505	0	0	11	0	1	532	0	11	505
34	34	06.27.18	two months	14	uninfected	rohini	1540	745	428	235	0	625	0	0	9	0	1	578	0	9	625
35	35	06.26.18	two months	15	uninfected	matt	724	324	355	123	0	394	0	0	19	0	1	576	0	19	394
36	36	06.26.18	two months	16	uninfected	isaias	558	403	170	80	0	433	0	0	8	0	1	475	0	8	433
37	37	06.26.18	two months	17	infected	rohini	1359	695	556	365	0	841	0	0	18	0	1	794	0	18	841
38	38	06.26.18	two months	18	infected	rohini	1430	549	612	340	0	734	0	0	10	0	1	751	0	10	734
39	39	06.26.18	two months	20	infected	rohini	1505	709	921	460	0	845	0	0	20	0	1	724	0	20	845
40	40	06.27.18	two months	21	infected	matt	1349	734	455	292	0	692	0	0	11	0	1	691	0	11	692
41	41	06.26.18	two months	22	infected	rohini	1393	540	676	277	0	955	0	0	18	0	1	812	0	18	955
42	42	06.26.18	two months	23	infected	rohini	1313	437	668	325	0	691	0	0	17	0	1	882	0	17	691
43	43	06.26.18	two months	24	infected	rohini	1017	466	464	279	0	618	0	0	16	0	1	703	0	16	618
44	44	06.26.18	two months	26	infected	rohini	1257	417	643	249	0	840	0	0	12	0	1	638	0	12	840
45	45	06.28.18	two months	27	infected	rohini	920	478	749	331	0	856	0	0	17	0	1	766	0	17	856
46	46	06.28.18	two months	28	infected	rohini	741	331	361	187	0	509	0	0	7	0	1	683	0	7	509
47	47	06.26.18	two months	29	infected	matt	1103	590	753	231	0	595	0	0	12	0	1	879	0	12	595
48	48	06.28.18	two months	30	infected	rohini	714	356	309	129	0	455	0	0	11	0	1	642	0	11	455
49	49	06.27.18	two months	31	infected	isaias	232	228	41	8	2	202	2	17	5	0	1	449	2	22	221
50	50	06.27.18	two months	32	infected	isaias	1455	639	600	266	0	751	0	0	15	0	1	674	0	15	751
51	51	7.23.18	three months	1	uninfected	naima	1399	783	535	103	0	586	0	0	8	0	1	870	0	8	586
52	52	7.25.18	three months	5	uninfected	rohini	2062	519	587	261	0	759	0	0	16	0	1	802	0	16	759
53	53	7.25.18	three months	8	uninfected	rohini	745	367	324	115	0	311	0	0	13	0	1	512	0	13	311
54	54	7.25.18	three months	9	uninfected	rohini	1461	611	679	459	0	932	0	0	17	0	1	669	0	17	932
55	55	7.25.18	three months	10	uninfected	rohini	1573	971	542	535	0	1051	0	0	14	0	1	725	0	14	1051
56	56	7.26.18	three months	11	uninfected	rohini	2196	1391	801	885	0	1472	0	0	16	0	2	1027	0	16	1472
57	57	7.23.18	three months	12	uninfected	naima	1020	731	895	400	0	915	0	0	9	0	2	750	0	9	915
58	58	7.23.18	three months	13	uninfected	naima	637	413	457	90	0	380	0	0	13	0	1	505	0	13	380
59	59	7.23.18	three months	14	uninfected	naima	760	560	496	247	0	728	0	0	10	0	2	450	0	10	728
60	60	7.26.18	three months	15	uninfected	rohini	1818	876	850	685	0	1012	0	0	16	0	2	1105	0	16	1012
61	61	7.26.18	three months	16	uninfected	matt	2000	745	369	125	2	625	0	0	14	0	1	650	0	14	625
62	62	7.26.18	three months	17	infected	matt	824	404	358	115	0	250	0	0	10	0	1	687	0	10	250
63	63	7.26.18	three months	18	infected	isaias	817	1008	455	218	0	567	0	0	17	0	1	872	0	17	567
64	64	7.24.18	three months	20	infected	naima	1030	678	809	302	0	986	0	0	14	0	2	760	0	14	986
65	65	7.24.18	three months	21	infected	naima	1280	902	762	540	0	820	0	0	15	0	2	502	0	15	820
66	66	7.26.18	three months	22	infected	rohini	2380	913	795	537	0	929	0	0	15	0	2	667	0	15	929
67	67	7.24.18	three months	23	infected	isaias	620	537	289	107	0	304	0	0	10	0	1	789	0	10	304
68	68	7.25.18	three months	24	infected	isaias	244	746	466	12	0	687	0	0	10	0	1	610	0	10	687
69	69	7.24.18	three months	26	infected	isaias	816	856	299	355	0	574	0	0	8	0	1	914	0	8	574
70	70	7.26.18	three months	27	infected	rohini	2220	1009	526	386	0	731	0	0	11	0	1	634	0	11	731
71	71	7.25.18	three months	28	infected	isaias	295	554	387	10	0	472	0	0	10	0	1	661	0	10	472
72	72	7.26.18	three months	29	infected	naima	470	384	232	191	0	284	0	0	7	0	1	575	0	7	284
73	73	7.25.18	three months	30	infected	isaias	459	724	512	396	0	594	0	0	13	0	1	1046	0	13	594
74	74	7.26.18	three months	31	infected	naima	901	727	613	301	0	780	0	0	15	0	2	550	0	15	780
75	75	7.26.18	three months	32	infected	isaias	355	528	218	68	0	346	0	0	9	0	1	508	0	9	346
76	76	08.30.18	four months	1	uninfected	rohini	1814	740	585	475	0	969	0	0	10	0	2	787	0	10	969
77	77	08.30.18	four months	5	uninfected	rohini	1175	799	530	380	6	789	1	4	12	0	2	873	1	16	794
78	78	09.06.18	four months	8	uninfected	rohini	1661	923	565	389	0	603	0	0	16	0	3	958	0	16	603
79	79	08.28.18	four months	9	uninfected	rohini	2492	894	1092	554	0	1311	0	0	16	0	1	976	0	16	1311
80	80	08.29.18	four months	10	uninfected	rohini	1431	861	947	674	0	997	0	0	16	0	1	839	0	16	997
81	81	09.04.18	four months	11	uninfected	rohini	2175	791	959	625	0	1370	0	0	13	0	2	1036	0	13	1370
82	82	08.28.18	four months	12	uninfected	rohini	1601	583	567	246	0	551	0	0	12	0	1	767	0	12	551
83	83	09.06.18	four months	13	uninfected	rohini	995	695	511	331	0	515	0	0	9	0	1	653	0	9	515
84	84	08.28.18	four months	14	uninfected	rohini	1102	576	1024	489	0	785	0	0	8	0	1	922	0	8	785
85	85	09.05.18	four months	15	uninfected	rohini	1792	781	768	543	0	850	0	0	18	1	2	854	1	18	850
86	86	09.06.18	four months	16	uninfected	rohini	1241	481	342	159	0	317	4	1	8	0	1	843	4	9	322
87	87	08.29.18	four months	17	infected	rohini	4347	2199	1859	1303	16	2358	9	78	26	2	2	3240	11	104	2445
88	88	09.06.18	four months	18	infected	rohini	2780	1464	781	537	5	985	26	26	21	4	3	2776	30	47	1037
89	89	09.05.18	four months	20	infected	rohini	3304	1352	990	675	0	1326	0	0	14	0	2	1850	0	14	1326
90	90	09.04.18	four months	21	infected	rohini	1497	1694	923	492	0	590	0	0	7	0	3	933	0	7	590
91	91	08.31.18	four months	22	infected	rohini	2935	1802	924	704	0	1341	0	0	17	0	2	973	0	17	1341
92	92	09.05.18	four months	23	infected	rohini	1708	1168	1134	620	32	1472	8	93	28	1	2	2759	9	121	1573
93	93	09.06.18	four months	24	infected	rohini	1969	1008	672	601	0	1071	0	0	13	0	2	1011	0	13	1071
94	94	09.05.18	four months	26	infected	rohini	1461	1054	871	421	2	872	1	7	26	9	2	1046	10	33	880
95	95	08.31.18	four months	27	infected	rohini	1122	665	609	378	0	710	1	2	14	0	2	1004	1	16	713
96	96	09.06.18	four months	28	infected	rohini	1385	556	384	205	0	434	0	0	7	0	1	737	0	7	434
97	97	08.29.18	four months	29	infected	rohini	2847	1223	1414	697	120	1894	50	194	50	12	3	3518	62	244	2138
98	98	09.06.18	four months	30	infected	rohini	1350	643	155	207	0	333	0	0	9	0	1	862	0	9	333
99	99	09.06.18	four months	31	infected	rohini	1462	696	678	355	0	618	0	0	21	0	1	921	0	21	618
100	100	09.06.18	four months	32	infected	rohini	3197	1034	933	485	3	1011	5	13	80	25	2	1154	30	93	1029
101	101	10.01.18	five months	1	uninfected	rohini	NA	NA	NA	NA	0	804	0	0	10	0	2	903	0	10	804
102	102	10.01.18	five months	5	uninfected	rohini	NA	NA	NA	NA	14	542	6	20	44	20	2	855	26	64	568
103	103	10.01.18	five months	8	uninfected	rohini	NA	NA	NA	NA	33	2410	0	1	16	0	3	2013	0	17	2411
104	104	10.01.18	five months	9	uninfected	rohini	NA	NA	NA	NA	0	777	0	0	12	0	1	1023	0	12	777
105	105	10.01.18	five months	10	uninfected	rohini	NA	NA	NA	NA	0	868	0	0	15	0	1	1132	0	15	868
106	106	10.01.18	five months	11	uninfected	rohini	NA	NA	NA	NA	0	1698	0	0	12	0	2	NA	0	12	1698
107	107	10.01.18	five months	12	uninfected	rohini	NA	NA	NA	NA	0	512	0	0	12	0	1	816	0	12	512
108	108	10.01.18	five months	13	uninfected	rohini	NA	NA	NA	NA	0	686	0	0	10	0	1	948	0	10	686
109	109	10.01.18	five months	14	uninfected	rohini	NA	NA	NA	NA	0	789	0	0	8	0	1	794	0	8	789
110	110	10.01.18	five months	15	uninfected	rohini	NA	NA	NA	NA	0	554	0	0	7	0	1	839	0	7	554
111	111	10.01.18	five months	16	uninfected	rohini	NA	NA	NA	NA	0	1661	0	0	18	0	2	1372	0	18	1661
112	112	10.03.18	five months	17	infected	rohini	NA	NA	NA	NA	12	2619	0	0	141	0	3	2731	0	141	2619
113	113	10.03.18	five months	18	infected	rohini	NA	NA	NA	NA	6	1074	4	11	64	0	3	1847	4	75	1089
114	114	10.01.18	five months	20	infected	rohini	NA	NA	NA	NA	0	1375	0	0	39	5	2	1258	5	39	1375
115	115	10.01.18	five months	21	infected	rohini	NA	NA	NA	NA	3	916	0	2	14	1	2	1386	1	16	918
116	116	10.01.18	five months	22	infected	rohini	NA	NA	NA	NA	89	2029	8	26	25	3	3	1870	11	51	2063
117	117	10.01.18	five months	23	infected	rohini	NA	NA	NA	NA	0	1264	0	0	118	1	3	1932	1	118	1264
118	118	10.03.18	five months	24	infected	rohini	NA	NA	NA	NA	0	1289	0	0	14	0	2	1743	0	14	1289
119	119	10.03.18	five months	26	infected	rohini	NA	NA	NA	NA	0	1374	0	0	69	5	2	1803	5	69	1374
120	120	10.03.18	five months	27	infected	rohini	NA	NA	NA	NA	0	1108	0	0	45	0	2	1490	0	45	1108
121	121	10.03.18	five months	28	infected	rohini	NA	NA	NA	NA	0	903	0	0	7	0	1	991	0	7	903
122	122	10.03.18	five months	29	infected	rohini	NA	NA	NA	NA	0	3778	0	0	288	17	6	4012	17	288	3778
123	123	10.03.18	five months	30	infected	rohini	NA	NA	NA	NA	0	361	0	0	5	0	1	836	0	5	361
124	124	10.03.18	five months	31	infected	rohini	NA	NA	NA	NA	0	1612	0	0	14	0	2	1429	0	14	1612
125	125	10.03.18	five months	32	infected	rohini	NA	NA	NA	NA	0	2251	1	0	104	0	3	1911	1	104	2252
126	126	11.04.18	six months	1	uninfected	rohini	NA	NA	NA	NA	0	632	0	0	8	0	2	NA	0	8	632
127	127	11.03.19	six months	5	uninfected	rohini	NA	NA	NA	NA	0	1116	0	0	81	0	2	NA	0	81	1116
128	128	11.06.2018	six months	8	uninfected	rohini	NA	NA	NA	NA	11	1296	12	43	65	6	3	NA	18	108	1351
129	129	11.04.18	six months	9	uninfected	rohini	NA	NA	NA	NA	11	1504	16	32	88	2	2	2104	18	120	1552
130	130	11.04.18	six months	10	uninfected	rohini	NA	NA	NA	NA	0	1194	0	0	16	0	2	NA	0	16	1194
131	131	11.05.2018	six months	11	uninfected	rohini	NA	NA	NA	NA	5	1041	16	42	11	0	2	NA	16	53	1099
132	132	11.04.18	six months	12	uninfected	rohini	NA	NA	NA	NA	0	289	0	0	11	0	1	773	0	11	289
133	133	11.06.2018	six months	13	uninfected	rohini	NA	NA	NA	NA	0	391	0	0	8	0	1	NA	0	8	391
134	134	11.03.18	six months	14	uninfected	rohini	NA	NA	NA	NA	39	431	12	71	47	7	1	901	19	118	514
135	135	11.06.2018	six months	15	uninfected	rohini	NA	NA	NA	NA	0	834	0	17	53	10	2	NA	10	70	851
136	136	11.05.2018	six months	16	uninfected	rohini	NA	NA	NA	NA	0	488	0	0	7	0	1	NA	0	7	488
137	137	11.04.18	six months	17	infected	rohini	NA	NA	NA	NA	0	4280	0	0	124	0	4	NA	0	124	4280
138	138	11.06.2018	six months	18	infected	rohini	NA	NA	NA	NA	0	3477	0	0	68	0	4	NA	0	68	3477
139	139	11.06.2018	six months	20	infected	rohini	NA	NA	NA	NA	15	2431	0	0	57	5	2	NA	5	57	2431
140	140	11.05.2018	six months	21	infected	rohini	NA	NA	NA	NA	0	689	18	32	31	9	2	NA	27	63	739
141	141	11.05.2018	six months	22	infected	rohini	NA	NA	NA	NA	0	2159	0	1	127	5	3	NA	5	128	2160
142	142	11.06.2018	six months	23	infected	rohini	NA	NA	NA	NA	0	2998	0	0	79	0	4	NA	0	79	2998
143	143	11.06.2018	six months	24	infected	rohini	NA	NA	NA	NA	32	1041	21	31	118	27	2	NA	48	149	1093
144	144	11.06.2018	six months	26	infected	rohini	NA	NA	NA	NA	0	3853	0	0	73	0	3	NA	0	73	3853
145	145	11.05.2018	six months	27	infected	rohini	NA	NA	NA	NA	0	1755	0	0	39	0	2	NA	0	39	1755
146	146	11.06.2018	six months	28	infected	rohini	NA	NA	NA	NA	0	835	0	0	8	0	1	NA	0	8	835
147	147	11.04.18	six months	29	infected	rohini	NA	NA	NA	NA	0	6821	0	0	207	0	7	NA	0	207	6821
148	148	11.05.2018	six months	30	infected	rohini	NA	NA	NA	NA	0	327	5	9	5	1	1	NA	6	14	341
149	149	11.05.2018	six months	31	infected	rohini	NA	NA	NA	NA	3	922	0	0	13	0	2	NA	0	13	922
150	150	11.06.2018	six months	32	infected	rohini	NA	NA	NA	NA	0	3597	0	0	87	0	4	NA	0	87	3597
151	151	11.29.2018	seven months	1	uninfected	rohini	NA	NA	NA	NA	57	547	0	0	6	0	2	NA	0	6	547
152	152	11.29.2018	seven months	5	uninfected	rohini	NA	NA	NA	NA	0	2049	0	0	63	0	2	NA	0	63	2049
153	153	11.30.2018	seven months	8	uninfected	rohini	NA	NA	NA	NA	0	1668	0	0	151	1	3	NA	1	151	1668
154	154	11.29.2018	seven months	9	uninfected	rohini	NA	NA	NA	NA	0	494	0	0	8	0	1	NA	0	8	494
155	155	11.29.2018	seven months	10	uninfected	rohini	NA	NA	NA	NA	0	750	0	0	11	0	2	NA	0	11	750
156	156	11.29.2018	seven months	11	uninfected	rohini	NA	NA	NA	NA	0	976	0	0	71	2	2	NA	2	71	976
157	157	11.29.2018	seven months	12	uninfected	rohini	NA	NA	NA	NA	0	246	0	0	10	0	1	NA	0	10	246
158	158	11.30.2018	seven months	13	uninfected	rohini	NA	NA	NA	NA	0	321	0	0	9	0	1	NA	0	9	321
159	159	11.29.2018	seven months	14	uninfected	rohini	NA	NA	NA	NA	0	614	0	0	69	2	1	NA	2	69	614
160	160	11.29.2018	seven months	15	uninfected	rohini	NA	NA	NA	NA	0	1022	0	0	61	0	3	NA	0	61	1022
161	161	11.30.2018	seven months	16	uninfected	rohini	NA	NA	NA	NA	0	567	0	0	7	0	1	NA	0	7	567
162	162	11.29.2018	seven months	17	infected	rohini	NA	NA	NA	NA	0	2761	0	0	96	0	5	NA	0	96	2761
163	163	11.30.2018	seven months	18	infected	rohini	NA	NA	NA	NA	0	3540	0	0	65	0	5	NA	0	65	3540
164	164	11.29.2018	seven months	20	infected	rohini	NA	NA	NA	NA	0	2304	0	0	50	0	3	NA	0	50	2304
165	165	11.29.2018	seven months	21	infected	rohini	NA	NA	NA	NA	0	512	0	0	64	0	2	NA	0	64	512
166	166	11.29.2018	seven months	22	infected	rohini	NA	NA	NA	NA	0	2801	0	0	138	0	4	NA	0	138	2801
167	167	11.29.2018	seven months	23	infected	rohini	NA	NA	NA	NA	0	3926	0	0	91	0	5	NA	0	91	3926
168	168	11.30.2018	seven months	24	infected	rohini	NA	NA	NA	NA	0	1700	0	0	123	0	2	NA	0	123	1700
169	169	11.29.2018	seven months	26	infected	rohini	NA	NA	NA	NA	0	2241	0	0	51	0	3	NA	0	51	2241
170	170	11.29.2018	seven months	27	infected	rohini	NA	NA	NA	NA	0	2167	0	0	29	0	3	NA	0	29	2167
171	171	11.30.2018	seven months	28	infected	rohini	NA	NA	NA	NA	0	393	0	0	2	1	1	NA	1	2	393
172	172	11.29.2018	seven months	29	infected	rohini	NA	NA	NA	NA	0	7128	0	0	217	0	8	NA	0	217	7128
173	173	11.30.2018	seven months	30	infected	rohini	NA	NA	NA	NA	0	241	0	0	14	0	1	NA	0	14	241
174	174	11.30.2018	seven months	31	infected	rohini	NA	NA	NA	NA	0	606	0	0	18	0	2	NA	0	18	606
175	175	11.30.2018	seven months	32	infected	rohini	NA	NA	NA	NA	0	3697	0	0	95	0	5	NA	0	95	3697
